# A cell atlas of human adrenal cortex development and disease

**DOI:** 10.1101/2022.12.13.520231

**Authors:** Ignacio del Valle, Matthew D Young, Gerda Kildisiute, Olumide K Ogunbiyi, Federica Buonocore, Ian C Simcock, Eleonora Khabirova, Berta Crespo, Nadjeda Moreno, Tony Brooks, Paola Niola, Katherine Swarbrick, Jenifer P Suntharalingham, Sinead M McGlacken-Byrne, Owen J Arthurs, Sam Behjati, John C Achermann

**Affiliations:** Genetics and Genomic Medicine Research and Teaching Department, UCL Great Ormond Street Institute of Child Health, University College London, London, WC1N 1EH, UK; Wellcome Sanger Institute, Wellcome Genome Campus, Hinxton, Cambridge, CB10 1SA, UK; Department of Histopathology, Great Ormond Street Hospital for Children NHS Foundation Trust, London, WC1N 3JH, UK; Developmental Biology and Cancer Research and Teaching Department, UCL Great Ormond Street Institute of Child Health, University College London, London, WC1N 1EH, UK; Department of Clinical Radiology, Great Ormond Street Hospital for Children NHS Foundation Trust, London, WC1N 3JH, UK; Population, Policy and Practice Research and Teaching Department, UCL Great Ormond Street Institute of Child Health, University College London, London, WC1N 1EH, UK; UCL Genomics, Zayed Centre for Research, UCL Great Ormond Street Institute of Child Health, University College London, London, WC1N 1DZ, United Kingdom; Cambridge University Hospitals NHS Foundation Trust, Cambridge, CB2 0QQ, UK; Department of Paediatrics, University of Cambridge, Cambridge, CB2 0QQ, UK

**Author notes:** Corresponding author Correspondence: John C. Achermann, MB MD PhD, Genetics & Genomic Medicine Research and Teaching Department, UCL Great Ormond Street Institute of Child Health, University College London, London, WC1N 1EH, UK. Jointly supervised the work (Sam Behjati, John C Achermann).

**Keywords:** Adrenal gland, transcriptomics, scRNA-seq, steroidogenesis, HOPX, RSPO3, imprinted genes, adrenal insufficiency

## Abstract

The adrenal glands synthesize and release essential steroid hormones such as cortisol and aldosterone, but the mechanisms underlying human adrenal gland development are not fully understood. Here, we combined single-cell and bulk RNA-sequencing, spatial transcriptomics, immunohistochemistry and micro-focus computed tomography to investigate key aspects of adrenal development in the first 20 weeks of gestation. We demonstrate rapid adrenal growth and vascularization, with cell division in the outer definitive zone (DZ). Steroidogenic pathways favor androgen synthesis in the central fetal zone (FZ), but DZ capacity to synthesize cortisol and aldosterone develops with time. Core transcriptional regulators were identified, with a role for HOPX in the DZ. Potential ligand-receptor interactions between mesenchyme and adrenal cortex were seen (e.g., *RSPO3*/*LGR4*). Growth-promoting imprinted genes were enriched in the developing cortex (e.g. *IGF2, PEG3*). These findings reveal new aspects of human adrenal development, and have clinical implications for understanding primary adrenal insufficiency and related postnatal adrenal disorders, such as adrenal tumor development, steroid disorders and neonatal stress.
