## Supplementary Data 1 for "A cell atlas of human adrenal cortex development and disease"

### Sheet: NCOMMS_22_48472_Supplementary_D
FileName	Number	Tissue	Origin	Sex	Name	Stage
11156	1	Adrenal	Adrenal	46,XY	7wpc_Ad1	7wpc
11192	2	Adrenal	Adrenal	46,XY	7wpc_Ad2	7wpc
13068	3	Adrenal	Adrenal	46,XX	7wpc_Ad3	7wpc
11488	4	Adrenal	Adrenal	46,XY	7wpc_Ad4	7wpc
11113	5	Adrenal	Adrenal	46,XX	7wpc_Ad5	7wpc
937	6	Adrenal	Adrenal	46,XX	7wpc_Ad6	7wpc
11415	7	Adrenal	Adrenal	46,XY	7wpc_Ad7	7wpc
11421	8	Adrenal	Adrenal	46,XX	7wpc_Ad8	7wpc
11036	9	Adrenal	Adrenal	46,XY	8wpc_Ad9	8wpc
11040	10	Adrenal	Adrenal	46,XY	8wpc_Ad10	8wpc
11444	11	Adrenal	Adrenal	46,XY	8wpc_Ad11	8wpc
907	12	Adrenal	Adrenal	46,XY	8wpc_Ad12	8wpc
11027	13	Adrenal	Adrenal	46,XX	8wpc_Ad13	8wpc
11054	14	Adrenal	Adrenal	46,XX	8wpc_Ad14	8wpc
11378	15	Adrenal	Adrenal	46,XX	8wpc_Ad15	8wpc
941	16	Adrenal	Adrenal	46,XX	8wpc_Ad16	8wpc
11041	17	Adrenal	Adrenal	46,XY	9wpc_Ad17	9wpc
11047	18	Adrenal	Adrenal	46,XY	9wpc_Ad18	9wpc
11442	19	Adrenal	Adrenal	46,XY	9wpc_Ad19	9wpc
11479	20	Adrenal	Adrenal	46,XY	9wpc_Ad20	9wpc
11226	21	Adrenal	Adrenal	46,XX	9wpc_Ad21	9wpc
11455	22	Adrenal	Adrenal	46,XX	9wpc_Ad22	9wpc
894	23	Adrenal	Adrenal	46,XX	9wpc_Ad23	9wpc
938	24	Adrenal	Adrenal	46,XX	9wpc_Ad24	9wpc
13116	25	Adrenal	Adrenal	46,XY	11.5wpc_Ad25	11.5wpc
910	26	Adrenal	Adrenal	46,XY	11.5wpc_Ad26	11.5wpc
11391	27	Adrenal	Adrenal	46,XX	11.5wpc_Ad27	11.5wpc
11460	28	Adrenal	Adrenal	46,XX	11.5wpc_Ad28	11.5wpc
11381	29	Adrenal	Adrenal	46,XY	11.5wpc_Ad29	11.5wpc
11449	30	Adrenal	Adrenal	46,XY	11.5wpc_Ad30	11.5wpc
11373	31	Adrenal	Adrenal	46,XX	11.5wpc_Ad31	11.5wpc
835	32	Adrenal	Adrenal	46,XX	11.5wpc_Ad32	11.5wpc
11156-m	33	Control	Muscle	46,XY	7wpc_Ms1	7wpc
11119	34	Control	Muscle	46,XY	7wpc_Ms2	7wpc
11114	35	Control	Muscle	46,XX	7wpc_Ms3	7wpc
10954	36	Control	Brain	46,XY	8wpc_Br1	8wpc
11843	37	Control	Brain	46,XX	8wpc_Br2	8wpc
11098	38	Control	Heart	46,XX	8wpc_Hr1	8wpc
927	39	Control	Kidney	46,XX	9wpc_Kd1	9wpc
11094	40	Control	Lung	46,XY	9wpc_Ln1	9wpc
10910	41	Control	Kidney	46,XY	11.5wpc_Kd2	11.5wpc
11371	42	Control	Kidney	46,XX	11.5wpc_Kd3	11.5wpc
13514	43	Control	Liver	46,XY	11.5wpc_Lv1	11.5wpc
11373-s	44	Control	Spleen	46,XX	11.5wpc_Sp1	11.5wpc
13356	45	Control	Skin	46,XX	11.5wpc_Sk1	11.5wpc
13478	46	Control	Skin	46,XY	11.5wpc_Sk2	11.5wpc
