## Supplementary Data 5 for "A cell atlas of human adrenal cortex development and disease"

### Sheet: Imprinted
Chr	Band	Imprinted Control Region (ICR)	Known imprinted transcripts	Maternal/paternal expressed	Protein coding	Human disease/comments
1	1p34.3	PPIEL:Ex1-DMR	PPIEL	Paternal	Transcribed pseudogene	Hypomethylation in Multilocus Imprinting Disturbance (MLID) but significance uncertain
1	1p31.3	DIRAS3:TSS-DMR	DIRAS3, GNG12-AS1
	1p31.3		DIRAS3	Paternal	Protein Coding	None
	1p31.3		GNG12-AS1	Some isoforms maternally expressed	lncRNA	None
2		GPR1-AS:TSS-DMR	GPR1-AS, ZDBF2, ADAM23
	2q33.3		GPR1-AS	Paternal	lncRNA	None
	2q33.3		ZDBF2	Paternal	Protein Coding	Unconfirmed association with nasopalpebral lipoma-coloboma syndrome
	2q33.3		ADAM23	Paternal	Protein Coding	None
4	4q22.1	NAP1L5:TSS-DMR	NAP1L5	Paternal	Protein Coding	None
6	6p25.2	FAM50B:TSS-DMR	FAM50B, PXDC1
	6p25.2		FAM50B	Paternal	Protein Coding	None
	6p25.2		PXDC1	Paternal	Protein Coding	None
6	6q24.2	PLAGL1:alt-TSS-DMR	PLAGL1, HYMAI
	6q24.2		PLAGL1	Paternal	Protein Coding	Transient neonatal diabetes mellitus (overexpression)
	6q24.2		HYMAI	Paternal	lncRNA	Transient neonatal diabetes mellitus (overexpression)
6	6q27	WDR27:Int13-DMR	WDR27	Maternal (protein coding isoforms)	Protein Coding	None
7	7p15.3	RPS2P32:TSS-DMR	RPS2P32	Paternal	Pseudogene	None
7	7p12.1	GRB10:alt-TSS-DMR	GRB10, DDC
	7p12.1		DDC	Biallelic (possible paternal expression in heart)	Protein Coding	Autosomal recessive Aromatic L-amino acid decarboxylase deficiency
	7p12.1		GRB10	Maternal	Protein Coding	Silver-Russell syndrome (altered expression in matUPD7)
7	7q21.3	PEG10:TSS-DMR	PEG10, SGCE, PPP1R9A, TFPI2, CALCR, DLX5
	7q21.3		PEG10	Paternal	Protein Coding	Silver-Russell syndrome (reduced expression in matUPD7)
	7q21.3		SGCE	Paternal	Protein Coding	Dystonia-11, myoclonic (LOF mutations with parent of origin efefcts)
	7q21.3		PPP1R9A	Maternal (tissue specific imprinting)	Protein Coding	Silver-Russell syndrome (predicted altered expression in matUPD7)
	7q21.3		TFPI2	Maternal (tissue specific imprinting)	Protein Coding	Silver-Russell syndrome (predicted altered expression in matUPD7)
	7q21.3		CALCR	?Maternal (tissue specific imprinting)	Protein Coding	Silver-Russell syndrome (predicted altered expression in matUPD7)
	7q21.3		DLX5	?	Protein Coding	Split Hand/Foot Malformation (LOF mutations)
7	7q32.1-q32.2	MEST:alt-TSS-DMR	MEST, MESTIT1, COPG2IT1, CPA4, KLF14
	7q32.1		MEST	Paternal	Protein Coding	Silver-Russell syndrome (predicted altered expression in matUPD7; included in 7q32.2 microdeletion with SRS)
	7q32.2		MESTIT1	Paternal	lncRNA	Expressed predominantly in testis and mature motile spermatozoa
	7q32.2		COPG2IT1	Paternal	lncRNA
	7q32.2		CPA4	Maternal	Protein Coding	Silver-Russell syndrome (predicted altered expression in matUPD7)
	7q32.2		KLF14	Maternal	Protein Coding	Silver-Russell syndrome (predicted altered expression in matUPD7)
7	7q34	SVOPL:alt-TSS-DMR	SVOPL	Maternal	Protein Coding	Silver-Russell syndrome (altered expression in matUPD7)
7	7q36.2	HTR5A:TSS-DMR	HTR5A	?	Protein Coding
8	8p11.23	ERLIN2:Int6-DMR	ERLIN2	?Paternal (?tissue specific)	Protein Coding	Spastic paraplegia-18 (SPG18) (autosomal recessive).
8	8q24.3	PEG13:TSS-DMR	PEG13, KCNK9, TRAPPC9
	8q24.3		PEG13	Paternal	lncRNA
	8q24.3		TRAPPC9	Partial imprinting (maternal bias)	Protein Coding	Nonsyndromic intellectual disability (autosomal recessive) (MIM613192)
	8q24.3		KCNK9	Maternal	Protein Coding	Birk-Baret syndrome (autosomal dominant with parent of origin effects)
10	10p12.1	PTCHD3:TSS-DMR	PTCHD3	Paternal	Protein Coding	None
10	10q26.11	INPP5F:Int2-DMR	INPP5F	Paternal	Protein Coding	None
11	11p15.5	H19/IGF2:IG-DMR	IGF2, IGF2-AS, INS-IGF2, miR483, H19, HOTS, 91H, miR675
	11p15.5		IGF2	Paternal	Protein Coding	Silver-Russell syndrome (mutations or reduced expression); BWS (associated with increased expression);
	11p15.5		IGF2-AS	Paternal	lncRNA
	11p15.5		INS-IGF2	Paternal	Protein Coding
	11p15.5		miR483	Paternal	miRNA	Beckwith–Wiedemann syndrome (associated with reduced expression); Silver-Russell syndrome (associated with increased (biallelic expression)
	11p15.5		H19	Maternal	lncRNA	Beckwith–Wiedemann syndrome (associated with reduced expression); Silver-Russell syndrome (associated with increased (biallelic expression)
	11p15.5		HOTS	Maternal	Protein coding	Beckwith–Wiedemann syndrome (associated with reduced expression); SRS (associated with increased (biallelic expression)
	11p15.5		91H	Maternal	lncRNA
	11p15.5		miR675	Maternal	miRNA
11	11p15.5	KCNQ1OT1:TSS-DMR	KCNQ1OT, CDKN1C, PHLDA2, SLC22A18, KCNQ1
	11p15.5		CDKN1C	Maternal	Protein Coding	Beckwith–Wiedemann syndrome (loss of function variants; lack of expression); SRS and IMAGE syndrome (gain of function variants)
	11p15.5		PHLDA2	Maternal	Protein Coding
	11p15.5		SLC22A18	Maternal	Protein Coding
	11p15.5		KCNQ1	Maternal (tissue specific imprinting (biallelic in heart))	Protein Coding	Long QT syndrome 1 (autosomal dominant); Jervell and Lange-Nielsen syndrome (autosomal recessive)
	11p15.5		KCNQ1OT1,	Paternal	lncRNA	Beckwith–Wiedemann syndrome (increased expression with IC2 epimutations)
13	13q14.2	RB1:Int-DMR	LPAR6, RB1
	13q14.2		LPAR6(P2RY)	Paternal (isoform specific imprinting)	Protein Coding	Hypotrichosis 8 (autosomal recessive); wooly hair+hypotrichosis (autosomal recessive)
14	14q32.2	MEG3/DLK1:IG-DMR	MEG3, DLK1, MEG8, DIO3, RTL1, SNORD113, SNORD114
	14q32.2		MEG3 (GTL2)	Maternal	lncRNA	Temple syndrome: del(14q32.2pat); UPD(14)mat; epimutations (LOM pat); Kogami-Ogata syndrome: del(14q32.2)mat); (UPD14)pat; epimutations (GOM mat);
	14q32.2		DLK1	Paternal	Protein Coding	Familial central precocious puberty; Temple syndrome: del(14q32.2pat); UPD(14)mat; epimutations (LOM pat); Kogami-Ogata syndrome: del(14q32.2)mat); (UPD14)pat; epimutations (GOM mat);
	14q32.2		MEG8	Maternal	lncRNA	Temple syndrome: del(14q32.2pat); UPD(14)mat; epimutations (LOM pat); Kogami-Ogata syndrome: del(14q32.2)mat); (UPD14)pat; epimutations (GOM mat);
	14q32.2		DIO3	Paternal	Protein Coding	Reduced expression in Temple syndrome: Increased expression in Kogami-Ogata syndrome
	14q32.2		RTL1	Paternal	Protein Coding	Temple syndrome: del(14q32.2pat); UPD(14)mat; epimutations (LOM pat); Kogami-Ogata syndrome: del(14q32.2)mat); (UPD14)pat; epimutations (GOM mat);
	14q32.2		SNORD113-1	Maternal	snoRNA
	14q32.2		SNORD114-1	Maternal	snoRNA
15	15q11.2	SNURF:TSS-DMR	MKRN3, MAGEL2, NDN, PWRN1, SNRPN, IPW, SNHG14, SNORD116, SNORD115, UBE3A
	15q11.2		MKRN3	Paternal	Protein Coding	Precocious puberty, central 2 (autosomal dominant with parent of origin effect)
	15q11.2		MAGEL2	Paternal	Protein Coding	Prader-Willi Syndrome (altered expression)
	15q11.2		NDN	Paternal	Protein Coding	Prader-Willi Syndrome (altered expression)
	15q11.2		PWRN1	Paternal	lncRNA	Prader-Willi Syndrome (altered expression)
	15q11.2		SNRPN	Paternal	Protein Coding	Prader-Willi Syndrome (altered expression)
	15q11.2		IPW	Paternal	lncRNA	Prader-Willi Syndrome (altered expression)
	15q11.2		SNHG14	Paternal	incRNA	Prader-Willi Syndrome (altered expression)
	15q11.2		SNORD116-1	Paternal	snoRNA	Prader-Willi Syndrome (altered expression)
	15q11.2		SNORD115-1	Paternal	snoRNA	Prader-Willi Syndrome (altered expression)
	15q11.2		UBE3A	Maternal	Protein Coding	Angelman syndrome (loss of function variants)
	15q11.2		MAGEL2	Paternal	Protein Coding	Schaaf Yang (loss of function variants)
15	15q26.3	IGF1R:Int2-DMR	IRAIN	Paternal	lncRNA
16	16p13.3	ZNF597: 3’-DMR	ZNF597, NAA60
	16p13.3		ZNF597	Maternal	Protein Coding	Silver-Russell syndrome-like phenotype with UPD(16)mat and a case of isolated LOI (PMID: 32576657)
	16p13.3		NAA60	Maternal	Protein Coding	Silver-Russell syndrome-like phenotype with UPD(16)mat
16?	19q13.42	ZNF331:alt-TSS-DMR1	ZNF331	Paternal	Protein Coding	Case report: IUGR-associated with paternat dup19q13.42 (PMID: 30221343)
19	19q13.43	PEG3:TSS-DMR	PEG3, ZIM2, MIMT1
	19q13.43		PEG3	Paternal	Protein Coding	Predicted altered expression in patUPD19 (case report PMID: 30007940)
	19q13.43		ZIM2	Paternal	Protein Coding	Predicted altered expression in patUPD19 (case report PMID: 30007940)
	19q13.43		MIMT1	Paternal	lncRNA
20	20q11.21	MCTS2P:TSS-DMR	MCST2P, HM13
	20q11.21		MCTS2P	Paternal	Pseudogene
	20q11.21		HM13	Isoform specific expression	Protein Coding
20	20q11.23	NNAT:TSS-DMR	NNAT, BLCAP
	20q11.23		NNAT	Paternal	Protein Coding
	20q11.23		BLCAP	Maternal but tissue and isoform specific expression	Protein Coding
20	20q13.12	L3MBTL1:alt-TSS-DMR	L3MBTL1, SGK2
	20q13.12		L3MBTL1	Paternal	Protein Coding
	20q13.12		SGK2	Paternal	Protein Coding
20	20q13.32	GNAS-XL:TSS-DMR;GNAS A/B:TSS-DMR	GNAS, miR296, miR298
	20q13.32		GNAS	Maternal/Paternal/biallelic products Isoform/tissue specific imprinting	Protein Coding	Pseudohypoparathyroidism 1a: LOF of maternal GNAS (exons 1-13) allele; Pseudopseudohypoparathyroidism: LOF of paternal GNAS allele; PHP1B:epimutations//patUPD20/CNvs; McCune-Albrifgt syndrome (somatic GOF GNAS variants)
	20q13.32		GNAS-AS1	Paternal	lncRNA
	20q13.32		miR296	Paternal	miRNA
	20q13.32		miR298	Paternal	miRNA
21	21q22.2	WRB:alt-TSS-DMR	WRB	Paternal/Biallelic (tissue specific/polymorphic imprinting)	Protein Coding
22	22q13.2	SNU13:alt-TSS-DMR	SNU1/NHP2L1	Maternal/Biallelic (Transcript specific imprinting)	Protein Coding
		Based on Supplmentary Table 2, Monk et al., NRG 2019 and Baran et al., Genome Res 2015

### Sheet: Adrenal_Imprinted_RNASeq
69 elements included exclusively in IMPRINTED:						15 common elements in “Adr vs Ctrl 1.5 and Imprinted”:					1339 elements included exclusively in "Adr vs Ctrl 1.5":
PPIEL						DIRAS3	PATERNAL				MC2R
GNG12-AS1						ZDBF2	PATERNAL				CYP17A1
GPR1-AS						PLAGL1	PATERNAL				STAR
ADAM23						PEG10	PATERNAL				MRAP
NAP1L5						PEG13	PATERNAL				CLRN1
FAM50B						KCNK9	MATERNAL				CYP11B1
PXDC1						IGF2	PATERNAL				AC020571.1
HYMAI						IGF2-AS	PATERNAL				INHA
WDR27						H19	MATERNAL				GNRHR
RPS2P32						CDKN1C	MATERNAL				CYP11A1
DDC						DLK1	PATERNAL				CASP16P
GRB10						RTL1	PATERNAL				CYP11B2
SGCE						MAGEL2	PATERNAL				SPINK13
PPP1R9A						NDN	PATERNAL				MIR202HG
TFPI2						PEG3	PATERNAL				MGARP
CALCR											FAM166B
DLX5											LINC00400
MEST											CYP21A2
MESTIT1											AC002451.2
COPG2IT1											ASB4
CPA4											FABP2
KLF14											LINC01807
SVOPL											NR0B1
HTR5A											GSTA9P
ERLIN2											TNXA
TRAPPC9											AC089983.1
PTCHD3											AC091806.1
INPP5F											SULT2A1
INS-IGF2											LINC02539
miR483											HSD3B2
HOTS											LINC01485
91H											GPRC6A
miR675											MAP3K15
PHLDA2											ARHGAP36
SLC22A18											NR5A1
KCNQ1											LINC00473
KCNQ1OT1,											LINC02237
LPAR6											CCL22
MEG3											FDXR
MEG8											CYP21A1P
DIO3											BIRC7
SNORD113-1											FDX1P1
SNORD114-1											AC010636.1
MKRN3											PTPRH
PWRN1											AP000924.1
SNRPN											LDLRAD1
IPW											LINC00332
SNHG14											FDX1
SNORD116-1											DHCR24
SNORD115-1											SPINK4
UBE3A											GSTA3
IRAIN											ZG16B
ZNF597											CST2
NAA60											RHOXF1P1
ZNF331											LINC01595
ZIM2											IL23R
MIMT1											AC069155.1
MCTS2P											AGRP
HM13											LINC01649
NNAT											CYP4F23P
BLCAP											CPB1
L3MBTL1											NR4A3
SGK2											B4GALNT2
GNAS											AL133304.2
GNAS-AS1											AL583824.1
miR296											AC021218.1
miR298											MCF2
WRB											GPR32
SNU1											NANOGP1
											AC084024.3
											LINC02363
											CHGA
											AC096536.3
											AC078880.3
											MT1A
											ST8SIA5
											GRIN2C
											FP565171.1
											ASMT
											DBH
											SCARB1
											SNCG
											AL137186.1
											AC023300.2
											AMHR2
											SLC18A1
											AC012065.1
											UOX
											STK19B
											LINC02476
											VDR
											TDGF1P3
											CELA2A
											AC023043.2
											GRAMD1B
											PHKA2-AS1
											CYP4F29P
											TRIM51JP
											CLEC4M
											ATP4A
											CYP4F35P
											C9ORF84
											OSGIN1
											ZNRF3-AS1
											GSTA7P
											AL138737.1
											AP000851.2
											AC079598.1
											CHGB
											AC112487.1
											TUBB4A
											RXFP3
											AC073283.2
											AC025627.1
											LDLR
											LINC00523
											AL354892.2
											MT3
											ZNF541
											FATE1
											USH1G
											AL132711.1
											PRR15
											ZDHHC19
											WISP2
											LRRC73
											GIPC2
											PHOX2A
											PLA2G1B
											AP005212.5
											MOCOS
											FADS6
											GSTA1
											SIGLEC11
											AJ009632.2
											PCED1B
											Z82246.1
											CTRB1
											SLC46A3
											LINC01471
											RASAL1
											AC121758.1
											AC022075.1
											GDPD4
											PAPSS2
											CHRNA7
											AC020636.2
											AC131097.1
											FCN2
											SLC2A14
											AC021744.1
											AP001596.1
											NPTX1
											FKBP9P1
											LEMD1-AS1
											OTOA
											TH
											KCNK3
											SOAT1
											AL356310.1
											TRGV7
											PNLIPRP2
											LINC00704
											TET2-AS1
											ELOVL3
											LYZL2
											TDGF1
											FCGR2B
											C1ORF141
											ETNPPL
											PTPN7
											AP005212.3
											SRGAP3-AS2
											GCNT3
											INSL3
											AL356867.1
											AQP11
											AP003068.4
											LUCAT1
											FOXO4
											AC126696.2
											AVPI1
											SMIM10L2A
											AL356608.1
											VNN2
											AL365181.2
											RNF128
											AC027117.1
											AP000873.3
											AMDHD1
											RFX6
											AC139769.2
											ZP1
											NRCAM
											AC008897.3
											KCNJ5
											CFAP99
											UNC80
											AP003068.3
											AOX1
											AL133320.1
											RBM47
											AC090826.2
											REEP6
											CHRM3-AS2
											FCRLA
											HPGD
											MSMO1
											TLX2
											C2CD2
											DHH
											UTS2
											AL139385.1
											AP000944.1
											SERPINA5
											LHCGR
											ANKRD20A5P
											RDH12
											AC109446.3
											AL365181.3
											AL590666.2
											AC112198.2
											AC127496.1
											INSM2
											GPR61
											MAP3K5
											SRRM3
											CST5
											CCDC38
											SYP
											AP003721.1
											PHOX2B
											LINC00890
											NPC1
											AC074286.1
											HSD3BP2
											LINC01588
											LINC00682
											Z82198.2
											IMPA1P1
											TRGV8
											AP001004.1
											LINC01778
											CHRNA3
											AC011481.3
											CCDC69
											NGEF
											SLC26A1
											PLAC1
											SCG2
											TM7SF2
											PTPRN
											PYY2
											APOE
											LINC01814
											CARTPT
											AQP2
											PNLIP
											HTATIP2
											SPINK5
											RIMS2
											SLC23A2
											AS3MT
											AC027228.2
											RGN
											MT2A
											CYP51A1P1
											POR
											CPN2
											AC010503.2
											AC007671.1
											CTRB2
											LINC00298
											SDSL
											ENPP3
											CYP51A1
											LGALS14
											TMEM229A
											AC004584.3
											FAM222A
											AL121895.2
											AC011747.1
											CD83
											DHCR7
											CPLX1
											AC010737.1
											DPP10-AS1
											LINC01137
											MCF2L2
											TTC16
											AL672207.1
											HMGCR
											NR1H4
											CMTM8
											PRAME
											MGST1
											EML5
											ZFP92
											PSTPIP1
											GACAT3
											AKAIN1
											C1QTNF1-AS1
											AL365226.2
											GSTT2B
											AC011247.1
											AL008726.1
											CEACAM22P
											RN7SL3
											AIFM2
											AC006033.2
											AC091812.1
											PLBD2
											OPN4
											TMEM229B
											CPO
											RHOF
											C11ORF86
											APOC1
											AC098679.1
											AL591896.1
											TPO
											AL138767.1
											CACTIN-AS1
											AQP8
											AL512274.1
											NRK
											VPREB3
											AC105446.1
											IDI1
											SLC8B1
											ME1
											AC116025.2
											PPIF
											WHRN
											HSPD1P1
											VGF
											PAQR9
											AADAC
											LINC02200
											GAL3ST2
											TSACC
											HSPD1
											AL135999.3
											ACSS1
											AL136309.2
											SMIM10L2B
											TMC5
											FOSL2
											AC012213.1
											LINC00602
											EPB41L1
											CACNB2
											SCAP
											SLC16A6
											FRMD5
											LIPH
											ANKRD20A11P
											SYPL2
											AC092978.1
											AC023043.1
											OR7C1
											RASD1
											AC112176.1
											GAL
											MOB4
											SLC47A1
											ABCB1
											SIK1
											FTCDNL1
											PTS
											AC004825.2
											RHBDD2
											NOSTRIN
											NRG4
											SLC13A2
											LINC00299
											AL121906.2
											AC104809.2
											FLJ31356
											LINC01616
											TMEM63C
											C2CD6
											SHC3
											CHIT1
											NPR3
											AC087741.1
											MAPK13
											CNGB1
											PNMA8B
											LIVAR
											NOV
											FBXO10
											SDS
											IDH1
											SYCE3
											AL161937.2
											HSD17B6
											CAMK2N2
											PLB1
											KYNU
											GSTA4
											ALDH1A2
											PIGR
											CLEC4GP1
											NDRG4
											SLC16A7
											MCRIP2
											AC090241.2
											RAB20
											ERN1
											SERPINE3
											CCM2L
											AC105411.1
											RMDN2
											LARGE2
											SKAP1
											AC123912.4
											DGKG
											HSPE1
											CDKN1A
											HMGCS1
											AL133351.1
											CYP51A1P2
											PRPH
											CBLN3
											TBXA2R
											AL160290.2
											TMEM86A
											GPR182
											AL022341.2
											AL354822.1
											RNF148
											ALAS1
											SLC24A2
											GRB14
											ABCD1
											C10ORF82
											FNDC10
											ACSM3
											RAB38
											SLC6A2
											KLHDC8B
											SLC25A35
											HIST2H2BB
											LINC02192
											RBPMS-AS1
											GPD1L
											CHRNB4
											PRLHR
											AC090515.4
											NAMPTP1
											LIN28B
											SCPEP1
											AC098679.3
											AC012213.4
											TNNI3
											SLC16A9
											PLA2G16
											G0S2
											AGMAT
											SLC12A5-AS1
											AL353150.1
											AC007786.1
											UNC5A
											MAPK4
											AC136621.1
											LINC01358
											RAB17
											TIMP4
											CU639417.2
											PLA2G4D
											GK
											MTRNR2L12
											CHRFAM7A
											PDCD6IPP1
											LYVE1
											AC021491.4
											SRXN1
											DPP10
											KLHDC8A
											CBLN1
											GNRH2
											NFS1
											CYYR1-AS1
											AQP5
											ERV3-1
											AC107959.3
											ZNF275
											RAP1GAP
											SLC5A10
											MAG
											ZC3H12A
											PAK6
											FOSL1
											TNFRSF10C
											BTNL8
											MS4A15
											ABHD6
											FZD5
											LONP1
											SLC38A8
											HDHD3
											IL36G
											HCN2
											FDFT1
											AL121895.1
											TBX3
											KBTBD8
											PLEK2
											SLC46A2
											AC104695.2
											AC025431.1
											MED12L
											AL139220.2
											CEACAM1
											BX470209.1
											NFE4
											INSM1
											CLCNKA
											KCNA4
											SEMA4G
											ERMP1
											AC104109.2
											AL355802.3
											AC009299.2
											FAM153B
											CCNE1
											C4ORF50
											IL31RA
											AC120024.1
											AC244502.1
											INSIG1
											UGCG
											KLF17
											IL7R
											TMEM156
											TRG-AS1
											LIPE
											TMEM41A
											AC023043.4
											CCND3
											COL15A1
											PDK4
											KLHDC7B
											MCFD2
											SEC16B
											RGS4
											NCLN
											FAM198B
											DNAAF1
											TEKT4P2
											C14ORF144
											AC104958.2
											NMRAL2P
											ZFYVE28
											AKAP7
											AL136084.3
											MEI4
											KDM4A-AS1
											PROB1
											LMNTD1
											SLC30A10
											RNU6-1189P
											IL1A
											LINC00957
											ITPKA
											PVT1
											ITGA1
											SAMD9
											AL121768.1
											MVK
											MXRA7
											TRGV6
											LPA
											BHMT2
											AC007365.1
											RHOXF1P3
											HSPA4L
											APOC1P1
											DUSP16
											GALR1
											CEBPA
											RORA
											CDH20
											LGSN
											GBP2
											NCEH1
											C7
											TGFBR3
											LRRC38
											FDPS
											PNLDC1
											SQLE
											TOMM34
											GALC
											PPM1E
											SH3BP5
											AL161669.3
											TRH
											LINC00668
											USB1
											SLC31A2
											LINC02175
											AMIGO2
											RHBDF2
											AC114947.2
											LINC02091
											KCNH4
											RAB39B
											CTNNAL1
											ABCA5
											STAMBPL1
											REG4
											ACSM1
											NCR3LG1
											PAQR5
											CTSA
											HSPA12A
											NR6A1
											SLC26A11
											TDRD12
											AC026801.3
											FBXL16
											VSTM2A
											CFAP74
											PLEKHB2
											NR1D1
											BBS2
											TMEM190
											TXNRD1
											PBXIP1
											U62631.1
											AC005077.4
											SPATA21
											FAM163B
											LINC01829
											USP27X-AS1
											LRRK2
											PNMA3
											RUNDC3B
											ALDH3A2
											FAM163A
											AL445524.1
											GNS
											P2RY8
											AC026765.2
											AC139493.2
											AL357033.4
											LEFTY2
											JAKMIP2
											CREM
											PRKAR2B
											KLK4
											PAQR9-AS1
											SC5D
											AC025857.2
											CPEB4
											BST2
											BCO2
											RPH3A
											SEMA7A
											VAT1L
											MTND4P24
											CD177
											LINC01619
											KCNK5
											SLC2A13
											TESK1
											ARHGAP18
											VWA5B2
											PSEN2
											SCD
											CCDC134
											LDHAL6A
											LINC00540
											APOC4-APOC2
											CCDC141
											SGSH
											RASGRF1
											AL645924.1
											MAT1A
											SV2B
											CASP9
											LRRC75A
											TMEM266
											C8ORF31
											AC012065.3
											AC124798.1
											GPR50
											FITM2
											NCCRP1
											CCL23
											B4GALT5
											FN3K
											WFIKKN2
											PLP2
											PIRT
											CD46
											GALNT13
											TRPV2
											LINC01201
											HSD17B11
											CARD11
											METTL21EP
											ABHD2
											SGSM1
											ABCA1
											SP140L
											PRDX3
											SLC35F1
											CIDEB
											IGSF1
											CIB4
											TMEM120A
											C2CD4A
											GRTP1-AS1
											GATA6
											MVD
											CROCC2
											ATRNL1
											AC106895.2
											HSD17B7
											CCDC170
											C1ORF53
											TNFSF11
											LINC00486
											AL353625.1
											AL020996.1
											HLA-DRB1
											CD22
											CHRNE
											ADGRF4
											MMAB
											SLC1A2
											PTPN20
											ST3GAL4
											SLC51A
											MIR7-3HG
											FREM2
											AXDND1
											AL355877.1
											NOL3
											ITGAX
											AL121899.1
											LINC01869
											SYTL2
											HTR1E
											SLC35G2
											RGS5
											C15ORF56
											TXNRD2
											CYFIP2
											KISS1R
											FGFR4
											SLC47A1P1
											AOC3
											CYP3A4
											PCSK6
											NSDHL
											AC012653.2
											PDE6A
											SEZ6L
											MIR22HG
											KIAA1522
											AC048351.1
											IRS2
											LIN28A
											AC023794.3
											CLC
											C6ORF201
											PTGER1
											INSR
											FAM49A
											ANKRD30B
											MRAS
											KCNB1
											COMT
											PTP4A1
											PTRH1
											BCRP1
											DUSP5
											MT2P1
											CADPS2
											RBKS
											SNX21
											LSS
											ARNTL
											GRID2IP
											ST8SIA3
											AC008158.1
											DUSP9
											RHOXF1-AS1
											SLC6A6
											KLHL15
											AC092849.2
											CCDC126
											ACAT2
											TMEM200A
											ARC
											TMEM217
											ETFDH
											LPGAT1
											GSTT2
											PLTP
											SLC6A5
											TMEM97
											LRRC63
											RHOD
											APOA1-AS
											SLC18A2
											HOPX
											ETFRF1
											APOA1
											IFI35
											P2RY2
											AC104241.2
											ACACB
											NAMPT
											KIF13B
											PRKCA
											RDX
											POU5F1
											CELSR3
											GET4
											ZNF727
											AL031283.2
											DDN-AS1
											TMEM26
											AC016825.1
											FAM19A3
											DHX58
											NUDT9P1
											AP002761.4
											C6ORF132
											SPR
											LRRC8B
											CCDC73
											NXPE3
											LINC01460
											CHN2
											MVP
											EHD3
											LRRN3
											FGFRL1
											ASTN1
											TOB2P1
											AC090061.1
											TMEM52
											PCCB
											FBXW11P1
											OPTN
											DENND2D
											AC024361.1
											AL117336.2
											RASA4CP
											AC131212.3
											ETNK2
											TRUB1
											EPHX1
											MIR4664
											LCA5L
											TPBGL
											FGF9
											MRPL46
											EBP
											SIMC1
											TSPAN18
											TMCO4
											NTS
											EPO
											AC107214.2
											C11ORF96
											PIGP
											AHCYL2
											BTBD3
											MBOAT7
											LINC01115
											GALNT2
											SMCO4
											TNR
											MRPS28
											PRKCD
											NECAB3
											OTOF
											CSDC2
											SPAG4
											SLC26A2
											LINC00305
											PHYH
											MIR770
											ALOXE3
											CYB5B
											PRKACA
											AC016877.3
											AC010735.2
											ABO
											ABTB2
											RPP25
											TMEM144
											H19_1
											AC021491.2
											IL1R2
											SLC41A2
											PRR34
											AAMDC
											GCKR
											PNPLA2
											TMPRSS9
											STK17B
											HSPA9
											CPT2
											NEFH
											ATP2B3
											C18ORF65
											AL135905.2
											ALDH1B1
											TMEM47
											SLC2A12
											ISG20
											DMGDH
											GRPEL1
											AC026992.2
											NRIP3
											GGA2
											FAM103A2P
											FHL5
											ZNF117
											IDH3A
											UCKL1-AS1
											AC139491.4
											LINC00886
											MERTK
											AP002847.1
											AC007255.1
											ADRA2A
											LGALS3BP
											HSPA9P1
											ECI2
											HSPB6
											TXN2
											MT-ND4
											AP001453.2
											SLC31A1
											BAHD1
											SIAH2
											DCAF4L1
											AC112496.1
											CLDN1
											SLC7A14
											SLC13A3
											STEAP1
											ING2
											STARD4
											SLC41A1
											DFNA5
											AC008738.5
											UMODL1
											QPCT
											TMEM102
											NOX5
											EPB41L4B
											C4BPA
											PAFAH2
											ECE1
											C3ORF33
											GPR83
											SLC30A1
											FOXN3-AS1
											MARS2
											XYLT1
											OSTM1
											AL136988.1
											TTC8
											ESPNL
											P2RY10
											AL391069.2
											C5ORF64
											MAPRE3
											AC072052.1
											PEX3
											FBXO40
											PPP2R1A
											DNAJC6
											F8
											HLA-DRB5
											AC118658.1
											AC013394.1
											RAB3B
											CLDN12
											COQ9
											ENPP6
											AC068888.1
											DECR1
											LINC00598
											ANKRD7
											SAMD3
											CX3CL1
											POM121L9P
											MMD2
											AL034374.2
											HMGCL
											AL024507.2
											AC092140.2
											NT5DC3
											GNG4
											MT-ND4L
											CLUH
											ARG2
											TMEM245
											TCEA3
											AL078590.3
											CDRT1
											AC007319.1
											AGTR2
											AC097639.1
											AC245052.4
											RPH3AL
											AC105101.1
											AL109936.2
											ELOVL5
											PIK3IP1
											SLC44A3-AS1
											DGAT1
											CDIP1
											SLC10A4
											RALYL
											AC022164.1
											BAIAP2L1
											KCTD21
											BTN3A2
											PQLC2
											HAND2-AS1
											PRCD
											TMEM38B
											CYP3A5
											PHKA1
											MTCP1
											MBNL3
											CDK15
											LINC002481
											PRLR
											IVD
											CIRBP-AS1
											CHAD
											NIPSNAP3A
											RDH11
											SGK1
											DUSP14
											BORCS7
											SQSTM1
											RGS9BP
											TMEM136
											PMAIP1
											MTND4P12
											CCL15
											ABLIM2
											SLC35F5
											DRD2
											TSPAN7
											GCH1
											EFHD2
											TGM3
											MYCBPAP
											STX17-AS1
											NPTX2
											MT-RNR2
											GEMIN8P4
											DUSP13
											UST
											AL355916.1
											RHOB
											PTPRVP
											FCRLB
											AC010320.2
											PEX5L
											AMFR
											SCGB1B2P
											RPRD1A
											PITRM1
											HOXD-AS2
											LINC00484
											STMN2
											DHX32
											AC002398.2
											FOXO1
											SLC4A8
											CACNA1D
											IFI27L1
											EDA2R
											DNAJC12
											MR1
											ANKRD52
											BBX
											LINC01914
											AL359075.1
											PLIN3
											TBC1D4
											AC036214.2
											CFAP157
											SUCLG2P2
											AC139491.2
											DPP3
											GPR149
											LINC00467
											MORC1
											SRGAP2D
											ZSWIM3
											BSN
											ERVFRD-1
											AP005205.2
											MTCO2P12
											AC073611.1
											MTND5P11
											CPLX2
											LINC00652
											ACYP2
											CDK6
											COQ10B
											ELP1
											POMC
											DENND1C
											FRK
											AL049839.2
											HADHB
											APH1B
											FAM19A4
											AP003717.1
											LINC01597
											SLC1A4
											ZDHHC2
											GATA6-AS1
											FICD
											CLTCL1
											AC115989.1
											EDA
											BEND4
											S100A12
											C21ORF33
											SPRR2F
											AC026250.1
											CARD6
											TMEM269
											TP53INP2
											PC
											HSDL2
											HOXA7
											HSPD1P4
											EMB
											NAGLU
											SLC25A30
											SLC16A2
											MAPK8IP2
											BTG2
											CFAP47
											VAT1
											PAQR7
											MTND2P28
											ADAMTS19
											TUFT1
											DLC1
											UBXN8
											NPY
											SEC63P1
											AC138649.1
											RETSAT
											TBC1D8B
											AC096772.1
											SLC44A3
											SERPINB8
											CRHBP
											CD59
											TLR3
											OBSL1
											ST18
											PITPNM3
											DNAJB1
											SERPINB1
											CASKIN1
											GALM
											HSD17B12
											MBL2
											MT-ND3
											GPR157
											C9ORF116
											ZC3HAV1
											IGF1R
											CASP8
											ELF4
											ABAT
											HS2ST1
											FAR2P3
											GHDC
											DLGAP1
											CDC42BPG
											CNNM2
											DLD
											ADGRL3
											AC092849.1
											RNLS
											SOCS5P4
											EARS2
											SLC9A7P1
											ABCC1
											TMEM64
											HRH3
											SCML2
											AC123912.3
											BDH1
											MTATP6P1
											STKLD1
											AC012676.5
											DIO2
											COL4A3BP
											RNF6
											AC020663.2
											CCDC74A
											OVCH1-AS1
											TSPAN13
											PIGH
											TLCD1
											RIC3
											AC007325.4
											AC107214.1
											TRIM61
											MT-ATP6
											PDGFD
											RNASEL
											ATP10D
											MAMSTR
											UHMK1
											SCML1
											UQCRFS1
											PLPP7
											CLPB
											FANK1
											TNFSF13B
											MT-ND2
											SYAP1
											MTCO3P12
											TESC
											EEF1A2
											ACBD5
											GREB1
											P3H2
											EXTL3
											SYT9
											AC092123.2
											RNF144A-AS1
											ATCAY
											PPP1R17
											SYBU
											CASTOR2
											PRR29
											TLX3
											PTPRR
											TSC22D3
											WDFY2
											FRRS1
											SPECC1
											MTDHP3
											STARD3
											AC090673.1
											B4GALT1-AS1
											FBXO41
											IL20RA
											MAN2A1
											GLRX2
											AC004707.1
											DDO
											HSPD1P11
											CD55
											TRAPPC12-AS1
											IDH1-AS1
											SLC35D1
											C1QTNF1
											BCKDHA
											ARFGEF2
											TEX264
											KNDC1
											AC104461.1
											CYP2W1
											AK3
											ATP6V0B
											NUDT19
											LACTB
											ARHGEF28
											SIDT2
											PRKAB2
											DNASE1L3
											ABCA13
											ITGAV
											GRK5
											SNTB1
											FADS2
											BTD
											AL132639.2
											ATP8B3
											AL359075.2
											KIF17
											CCDC151
											ZBTB7C
											TPP1
											KCNG3
											ACKR2
											PRKAR1A
											MT-RNR1
											SECISBP2L
											TFEB
											OXR1
											GRK4
											FGF20
											CHCHD2P9
											CHPT1
											TPCN1
											APOBEC3D
											OLMALINC
											AL359643.3
											AC083862.2
											SKAP2
											USP35
											AMPD3
											BCL2L2-PABPN1
											TCAF1P1
											AP000345.2
											GPR22
											HK2
											SLC9A8
											AC133552.5
											RN7SL471P
											ITPR2
											PDCD6IPP2
											AC107959.1
											ABHD4
											QPRT
											BCHE
											LINC01505
											METTL15P1
											SLC25A1
											NKX3-1

### Sheet: Adrenal_19wpc_DZ_Imprinted
1030 elements included exclusively in "19WPC 40VS23":	9 common elements in "19WPC 40VS23" and "Imprinted":	75 elements included exclusively in "Imprinted":
CYP17A1	PEG3	PPIEL
SULT2A1	NDN	DIRAS3
FDPS	IGF2	GNG12-AS1
DHCR7	DLK1	GPR1-AS
PLIN2	GRB10	ZDBF2
NEAT1	MEG3	ADAM23
MT1A	KCNQ1	NAP1L5
CYP11B1	SGCE	FAM50B
MYL9	PEG10	PXDC1
MRAP		PLAGL1
MT2A		HYMAI
EPHX1		WDR27
SH3BP5		RPS2P32
SCARB1		DDC
MIR202HG		PPP1R9A
PAPSS2		TFPI2
RGCC		CALCR
CYP11A1		DLX5
IDI1		MEST
BIRC7		MESTIT1
DHCR24		COPG2IT1
EBP		CPA4
COL4A2		KLF14
POR		SVOPL
AVPI1		HTR5A
TM7SF2		ERLIN2
STAR		PEG13
PGRMC1		TRAPPC9
SCAP		KCNK9
APOA1		PTCHD3
MVD		INPP5F
INHA		IGF2-AS
APOE		INS-IGF2
EPB41L1		miR483
ACTN4		H19
STARD10		HOTS
ACAT2		91H
SNCG		miR675
AQP11		CDKN1C
GTPBP4		PHLDA2
ATP1B3		SLC22A18
CYB5A		KCNQ1OT1,
RUVBL2		LPAR6
MSMO1		MEG8
ATP6V1D		DIO3
APOC1		RTL1
FREM2		SNORD113-1
GRAMD1B		SNORD114-1
PLEK2		MKRN3
CAST		MAGEL2
CTNNB1		PWRN1
MGST1		SNRPN
HMGCS1		IPW
PTP4A1		SNHG14
ALAS1		SNORD116-1
HSPD1		SNORD115-1
SQLE		UBE3A
HILPDA		IRAIN
ACTB		ZNF597
GALC		NAA60
HLA-DRB1		ZNF331
SLC6A8		ZIM2
CMTM8		MIMT1
MIF		MCTS2P
HSPE1		HM13
CASP9		NNAT
PPP2R1A		BLCAP
NSDHL		L3MBTL1
RBBP7		SGK2
NDUFA11		GNAS
FHL2		GNAS-AS1
RHBDD2		miR296
FDX1		miR298
SMCO4		WRB
S100A13		SNU1
ADI1
LINC01588
CDK2AP2
TGFBR3
PPIF
TESK1
LDLR
ALPL
ACSL4
ATP1A1
HMGCR
TRAPPC2L
DDIT4
HES4
HDHD3
TESC
SCD
ECE1
LINC00473
NPC1
TTC3
RGN
ZNF275
NSFL1C
BZW1
CYSTM1
CAMK2N2
SELK
SNN
FTL
SC5D
SLC26A2
PRDX4
SLC7A5
ATP6V0B
ALDH3A2
ERO1A
WNT11
VDAC2
FAM96B
TNXB
ARG2
SVIL-AS1
TXNRD1
GDF15
TMEM123
CTSA
GLA
CD83
AIF1L
GJA1
IGF1R
ARMCX3
HSP90B1
FTH1
RPS26
FN3K
RBM3
ARPC1A
SDCBP
HLA-DRB5
MAP1LC3B
TUBA4A
ARL2BP
LEPROTL1
CYB5R3
GRHPR
MVK
PRKAR2B
SPOCK2
SIVA1
PSAP
NPTX1
DDT
ARF6
RAB22A
NR0B1
PHPT1
JAKMIP2
FLNB
FAM162A
UQCRFS1
FAM195A
SSR3
FAM166B
GNG4
PSMA7
PRDX5
SLC16A9
RARRES2
DNER
CDV3
GSTA1
ATP6V1F
RDX
MC2R
HSPA5
SCD5
UGP2
LDB2
BRI3
EIF1
RAP1GAP
SH3PXD2B
MANF
N4BP3
TXN
CDK8
FGFR4
FKBP1A
FADS1
VEGFA
NGEF
CHCHD2
SLC3A2
CALR
SDF2L1
KIAA1522
JMJD6
MAD1L1
SERPINB6
DUSP5
SLC6A6
SNU13
SYAP1
SEC11C
SOAT1
SDF2
RHOB
MRPL46
FASN
ADM
FDFT1
MT1X
TSC22D3
CASC4
GUK1
TIMM8B
VAT1
LSS
RAB18
CLTB
KIAA0100
MT1G
SDC3
PLP2
SDHA
NDRG1
EIF4A3
INSIG1
MRPL18
ELOVL5
MYH9
ABCD1
DDB1
MEIS2
U2AF2
CHPT1
SLC19A2
CYP21A2
GABARAPL1
OSGIN1
GNS
DGAT1
CNOT8
SPARC
MT1F
TKT
MAN1A1
MAGEH1
FBL
ATP6V0E1
FOXK2
IGF2R
TMEM97
PDIA6
PSMB1
DGCR6L
CD46
MIA3
SOD2
IDH1
CDIP1
STK35
LONP1
GRK5
TECR
IKBKAP
PSMD7
CTSD
ARMCX1
GHITM
SRPRB
LINC00400
UBL3
PHF10
SQSTM1
OPTN
MT1E
WBP5
NCLN
GGA2
CCND3
MRFAP1
SERPINB9
LDHA
SRPK2
TNNI3
SECISBP2L
RAB3A
GCAT
FBXW5
RAB1A
SRSF2
PPP1R16A
PDK1
GPAT4
TSPAN18
OGFOD1
RAB10
PPP1CB
VCP
SH2B3
SPINK4
IRS2
ZBTB43
REPS2
GLUD1
FAM127A
EIF2S1
PBX1
SLC25A19
C14orf1
P4HB
PPP1R14B
ST3GAL4
MSI2
ITPR1
PXN
PRKCA
FGFR2
C19orf48
DMPK
PLA2G16
ERGIC1
C20orf24
FRMD5
EXOSC7
CANX
USMG5
DSTN
CTRB1
PGAM1
PEBP1
MAFB
C16orf91
SPTBN1
HADHB
PCID2
HSPA9
PLEKHB2
SLC1A4
SPG20
NDUFB11
ATP6V1G1
ECH1
PSMA3
TMEM251
TRIM2
ADRM1
ENO2
AOX1
PRPF8
CLDN12
TSPAN3
NPR3
SSBP1
OAZ1
CISD1
TIMM13
FAM210A
NDUFAB1
POMP
AQP2
RAP1A
CACYBP
DEXI
PSTPIP1
LIPE
C1orf54
NADSYN1
MMAB
SRP9
DNAJA1
PSMC1
NEU1
DHRSX
RP11-841O20.2
CD276
PARD3
FADS2
CPLX1
PSMB7
NETO2
EMP3
ALKBH5
PWWP2B
RAB9A
EFHD2
ZNRF1
STAU1
MTSS1
BNIP3
BCAP31
TMEM208
CCDC12
ATP6AP2
AXL
TMEM33
HSPA8
TUBB
EPHB4
MTRNR2L8
MRPL20
UBE2M
TCEB1
TCAF1
RAB20
VAPB
ALDH2
CTH
EPB41L3
CPE
ELOVL6
ANKRD9
YBX3
B4GALT1
ARFGAP3
POLR2L
NKAIN1
DMAP1
DAZAP1
MRPS11
SYP
UBC
HSPA4L
SAR1B
CYP51A1
ZBED1
SUGT1
ANP32A
DCAF10
HSD17B11
EIF6
C19orf24
AMIGO2
PCGF5
CARHSP1
TCF7L2
HPS3
PDCD5
TMSB4X
RP11-320G24.1
MTCH1
SLC23A2
RAPGEF1
AK6
TRMT112
RASAL1
TOMM5
IMP3
SIGLEC11
ESYT2
NDUFAF2
EIF4G1
NUP50
STARD3
LARP4B
CAMTA2
VDAC1
GALNT2
CHSY1
SLC22A3
GAPDH
RB1CC1
SPCS2
ATP2A2
ZC3H15
OAZ2
GMNN
RAB7A
SAT2
TMEM55B
SAP18
ATP6V1H
YARS
MT-ND4
DNAJB2
NR0B2
ZNF185
ACADVL
EIF4A2
DNAJB4
NUDT11
TADA3
PRR7
HOTAIRM1
ITGA3
GLT8D1
TNIP1
ATOX1
PCBP2
BRK1
TMEM14C
MLF2
AMOTL1
NUDCD2
NPNT
PPP1R10
MGMT
ITGB1
MICU3
PSIP1
STK17B
SH3BGRL
CRTAP
RPS6KA1
FITM2
DGKA
NFE2L2
TPR
ECI1
TMEM200A
REV1
RPL24
LRRC39
SEMA3D
EPB41L4A-AS1
ATN1
RPL8
FIS1
H2AFJ
C2CD2
COX7A1
IDH2
EEA1
TMEM106C
AAMDC
TRAPPC2P1
LHFP
ECHDC2
CNN3
CAPNS1
FAM200B
ARPC3
BTF3
COL11A1
C8orf82
CPNE1
HNRNPU
DDOST
DFNB31
DNAJC4
ADGRL2
ZNF580
DNPH1
INPP4B
KDELR1
EIF5B
RRP7A
ZNF160
PLCB1
SEZ6L2
SEPP1
TPM1
ACTN1
TUBB4B
RPL7A
MAGED1
UBXN1
RAB38
SNX5
IAH1
ITGAV
TBC1D4
RPL35
NSA2
TTTY15
GDI2
FKBP3
PLEKHA5
ADCK3
TMSB10
CBX5
AGTRAP
BAZ2B
UQCC2
GADD45G
PLIN3
UBE2H
RPS13
KYNU
ARPC5
ANXA6
CHD9
MAPK1IP1L
SF1
SSBP2
NFIL3
SYNGAP1
EEF1B2
IQGAP2
APP
YPEL2
MDK
TMEM263
GCC2
TBL1XR1
NFATC4
H2AFV
NME4
ARL6IP1
TMEM258
RPS25
KHDRBS1
HSPB6
MAML3
QKI
DCLK1
TPD52L1
PKM
NT5C
UQCR10
PHB2
RPL27
ATRAID
COPZ1
DYNLT3
EPHX2
RPL19
PEX2
RASSF3
EML4
ROGDI
SLC2A13
RBMX
ARL2
KLHL5
DAP
NTN4
SMDT1
ALDH1A2
NRP1
MLEC
B4GALT5
INPP1
PEAK1
FAM13C
AES
ARL3
DMD
MTMR11
GABPB1-AS1
SGCD
ROMO1
LRRC16A
RPL41
HNRNPM
LYPLA2
SCAND1
TMEM14A
DHX36
RPL29
LUZP2
RPS3
SMIM10L1
EBPL
YWHAB
MB21D2
PITPNC1
EIF3H
GSTM3
BSG
ARMT1
KCNA4
CTSB
FBXW7
HK1
MZT2B
NASP
HIBCH
PSAT1
CYB5B
MESDC2
CCDC141
RAP1B
HINT1
SLC25A4
CA9
FSCN1
CD59
RPL23A
RPS4Y1
HAVCR2
RORA
PTMA
DENND5B
DAAM2
CCDC34
DDR1
IFITM3
CST3
EIF3L
PHLPP1
CHN2
ANP32B
HNRNPA0
PGLS
GLS
MBNL2
GNAI2
WDR54
NUDT3
ATRNL1
MRPS21
CNTN5
MDFIC
SFPQ
GNG12
GOLM1
NUCKS1
RPL4
JAK1
COMT
RPS7
CD9
HNRNPA2B1
NACA
C7orf73
TIMP1
PFDN5
CTSZ
BAX
BTG3
RALYL
ENO3
RPL18
TMEM230
ARPC2
TRA2B
CLNS1A
PGM5
RPL7
RPS9
RPS10
RPL32
SNHG19
TUBA1B
NFIC
OGT
EEF1A1
SNHG8
PPP3CA
VSTM4
GNB2L1
BTG1
HHEX
RPL36A
DNAJC12
SEPW1
CALM2
PSD3
SESN3
DRAP1
INSR
MPG
CLTA
TMEM256
SLC16A7
RPS28
MTERF2
MACF1
ARID5B
LSM6
HNRNPDL
MYL6B
TSPAN13
IFRD1
TCEA3
SORBS2
RPS18
RPS6
PKIG
CD81
SERPINH1
HNRNPK
TSPO
RPS2
FSTL1
NAT14
CLDN1
ZFP36
PDK4
WLS
HDAC5
SIAH2
CCDC85B
DUT
ATP5L
PNISR
ERN1
FAM60A
ARL6IP4
RGL1
SPINT2
RPL6
PLPP1
RPL31
EXOC6
RPL9
ST3GAL5
KLHL7
BBX
GLTSCR2
EIF3E
KCNK2
ARGLU1
RPS16
GULP1
RPL28
GADD45B
C9orf84
MRPL17
FOSB
CXCR4
RPL37A
SOCS2
EFNA5
ARHGAP24
CITED4
RIMS2
EPCAM
TMEM158
RPS14
RPL23
ASB4
RPS24
H1FX
PHACTR2
PROX1
ANXA2
RPL22
STOM
H3F3B
GSTK1
NCAM1
NFAT5
DLG1
RWDD4
GPC6
ATP5E
COTL1
COX20
SLF2
CTNNAL1
RPL39
EXT1
RPS11
RPS21
MAOB
C11orf31
ALCAM
POLR1D
YEATS4
MAGED2
LIMCH1
COL6A1
GIPC2
RPLP1
NLK
RPL27A
RPL26
TSTD1
RAB13
KRT8
MAMSTR
DCTD
GRB14
RPS12
RPL18A
CBX6
BTG2
RPSA
LEF1
RHOC
RPL34
IGFBP5
SUMO2
SLC39A10
RPL13
NOSTRIN
FCGRT
DNM3
EPHA4
EIF3F
DACH1
LSR
EGR1
RPS19
RPL30
RAC1
TUBA1A
RPL21
IRS1
SERINC5
JUN
RPL11
LRRC4C
MCF2
RPL13A
C6orf48
NRP2
BEX1
HNRNPA3
RPL35A
RPS3A
TTN
P4HA1
VAT1L
VIM
COL15A1
ZBTB20
CCNI
HNRNPA1
FAAP20
RPL37
TOMM7
FNDC3A
RPL15
HES1
QPCT
ATPIF1
STMN1
HMGN1
C9orf16
ADGRV1
RPL10
MESDC1
RPS4X
GPRC5C
CHGB
BAMBI
CAMK2N1
IFI27L2
A2M
RPL3
TSPAN7
RPS23
RPL5
HLA-A
KIF3A
RPS20
FGF12
NEFM
KCNJ5
MYL12A
BCAM
RPS8
MARCKSL1
IER2
RPL10A
HMGB1
BST2
RPL12
TWIST1
BLOC1S1
CPM
FDXR
RPS27A
ATP1B1
MYH7B
PTS
NDRG2
C12orf57
HOPX
PNRC1
TBX3
LUZP1
CALN1
NR4A2
SSBP4
VGLL4
HSPB1
MZT2A
RPS15A
P3H2
NRCAM
RPS29
PKIA
MGST2
CITED2
TMEM47
ANXA5
CIRBP
NAP1L1
RPS27
BCHE
ID2
ITM2C
RND3
MEF2C
JUNB
FOS
CD55
CADM1
HMGN2
TSC22D1
KCNK1
CPB1
MRPL33
AKAP7
ETV1
ETV5
NREP
GADD45A
DDX5
CLEC11A
CDH2
CDK6
ITGA1
SLC12A2
COMMD6
PHF20L1
SYNE1
LGALS3
TCF4
EVA1B
GLRX
PLAT
HSPB7
DAB2
PTMS
GNAI1
HSD3B2
UGCG
LY6E
LIMS1
VSNL1
CYP11B2
PHLDA1
NR4A1
VCAN
METTL9
TIMP3
NOV
