## Supplementary Data 6 for "A cell atlas of human adrenal cortex development and disease"

### Sheet: Specificity vs Age
Gene	SPECIFICITY						AGE AT PRESENTATION
	Bulk RNA-seq log2FC	Bulk RNA-seq adj p	Bulk RNA-seq specificity	scRNA-seq specificity	CONSENSUS		Early/late
NR0B1	6.89518	1.07012e-188	SPECIFIC	SPECIFIC	SPECIFIC		EARLY
NR5A1	6.44257	2.39618e-43	SPECIFIC	SPECIFIC	SPECIFIC		EARLY
CDKN1C	2.93762	2.32719e-58	SPECIFIC	SPECIFIC	SPECIFIC		EARLY
MCM4	-0.7279	7.31953e-06	NON-SPECIFIC	NON-SPECIFIC	NON-SPECIFIC		LATE
POLE	-1.50372	9.09039e-22	NON-SPECIFIC	NON-SPECIFIC	NON-SPECIFIC		LATE
SAMD9	2.51783	1.42865e-13	SPECIFIC	NON-SPECIFIC	NON-SPECIFIC		EARLY
MC2R	8.35573	4.38409e-108	SPECIFIC	SPECIFIC	SPECIFIC		EARLY
MRAP	8.06849	2.61226e-195	SPECIFIC	SPECIFIC	SPECIFIC		EARLY
DHCR7	3.48139	1.54052e-27	SPECIFIC	SPECIFIC	SPECIFIC		EARLY
STAR	8.09422	1.94926e-99	SPECIFIC	SPECIFIC	SPECIFIC		EARLY
CYP11A1	7.76948	2.95949e-118	SPECIFIC	SPECIFIC	SPECIFIC		EARLY
HSD3B2	6.61726	1.24979e-43	SPECIFIC	SPECIFIC	SPECIFIC		EARLY
CYP21A2	7.31565	1.15946e-51	SPECIFIC	SPECIFIC	SPECIFIC		EARLY
CYP11B1	7.60905	5.322e-37	SPECIFIC	SPECIFIC	SPECIFIC		EARLY
AAAS	0.0719738	0.383554	NON-SPECIFIC	NON-SPECIFIC	NON-SPECIFIC		LATE
NNT	0.320627	0.0516255	NON-SPECIFIC	NON-SPECIFIC	NON-SPECIFIC		LATE
TXNRD2	2.16659	3.3004e-50	SPECIFIC	SPECIFIC	SPECIFIC		LATE
SGPL1	0.59488	8.06001e-11	NON-SPECIFIC	NON-SPECIFIC	NON-SPECIFIC		LATE
ABCD1	2.87273	4.77975e-122	SPECIFIC	SPECIFIC	SPECIFIC		LATE
PEX (PEX1)	0.20824	0.030755	NON-SPECIFIC	NON-SPECIFIC	NON-SPECIFIC		EARLY
Mitochondrial - MRPS7	0.651977	2.13167e-06	NON-SPECIFIC	NON-SPECIFIC	NON-SPECIFIC		LATE
Mitochondrial - NDUFAF5	0.476563	0.0200695	NON-SPECIFIC	NON-SPECIFIC
AIRE	n/a	n/a	n/a	NON-SPECIFIC	NON-SPECIFIC		LATE
Notes:
1) Bulk specificity defined as log2FC>1.5, padj<0.05
2) scRNA-seq specificity defined as expressed in cortex cluster, and expression visually greater than other adrenal cell clusters
3) "Early" presentation defined as at least one genuine report of presentation with clinical features of primary adrenal insufficiency within the first 2 weeks of life
Chi-Sq analysis		EARLY	LATE	TOTAL
	SPECIFIC	11	2	13
	NON-SPECIFIC	2	7	9
	TOTAL	13	9	22
Notes:			Chi-Sq 8.5644; p-value 0.0034
1) Both mitochondrial disorders shown are counted as a single entity

### Sheet: Age at presentation data
NR0B1	NR5A1	CDKN1C	MCM4	POLE	SAMD9	MC2R	MRAP	DHCR7	STAR	CYP11A1	HSD3B2	CYP21A2	AAAS	NNT	TXNRD2	SGPL1	ABCD1	PEX	Mitochondrial genes	AIRE		Reference	Link to publication
Buonocore 2021	Buonocore 2021	Buonocore 2021	Hughes 2012	Logan 2018	Buonocore 2021	Buonocore 2021	Buonocore 2021	Andersson 1999	Buonocore 2021	Buonocore 2021	Ladjouze 2002	Khalid 2012	Buonocore 2021	Buonocore 2021	Buonocore 2021	Lovric 2017	Guran 2016	Berendse 2014	Bruno 1998	Betterle 2013		Buonocore 2021 (UK cohort)	https://pubmed.ncbi.nlm.nih.gov/34258490/
0.05	0.05	0.01	2.5	1.5	0.3	1.7	0.05	0.00547945	4	3	0.0576923	0.0246575	8	0.7	0.2	1.58333	13	6.6	5	15 (mean; range 2-41)		Guran 2016 (Turkish cohort)	https://pubmed.ncbi.nlm.nih.gov/26523528/
0.04	Guran 2016	0.1	12	0.08	0.01	1	0.01	0.0109589	0.06	4	0.0769231	0.0246575	3.2	0.3	10	11	13.5	4.4	Afroze 2014	35 (mean; range 1-85)		Reutens 1999	https://pubmed.ncbi.nlm.nih.gov/10022408/
0.05	0.0384615	Arboleda 2012	7.9		0.02	0.25	0.05	0.583333	0.9	9	0.0383562	0.0246575	2.6	2.5	4	2	Emamalizadeh 2019	20.4	5	Harris 2003		Achermann 2002	https://pubmed.ncbi.nlm.nih.gov/11932325/
0.03	Achermann 2002	0.0383562	0.5		0.01	0.01	0.03	Nowaczyk 2001	1.75	8	0.04	0.0273973	3	1	2.9	2	6	8.4	Nicolino 1997	3		Orekhova 2018	https://pubmed.ncbi.nlm.nih.gov/29151085/
0.02	0.00273973	0.0191781	4		Buonocore 2017	0.01	1.2	0.0684932	1.85	1.5	0.0465753	0.0273973	1.75	0.35	6.9	6.5	22	14.5	4	10		Biason-Lauber 2000	https://pubmed.ncbi.nlm.nih.gov/11038323/
0.1	Orekhova 2018	0.00821918	4.5		0.0219178	1.5	0.2	Jayamanne 2018	3.5	15	0.166667	0.030137	6	1.5	0.09	3	25	24.7	Duran 2012	Faiyaz-Ul-Haque 2009		Arboleda 2012	https://pubmed.ncbi.nlm.nih.gov/22634751/
0.07	0.166667	0.030137	0.5		0.00821918	0.15	0.01	3	Guran 2016	5	Simard 2005	0.030137	6	0.5		2	31	11.8	2	10		Hughes 2012	https://pubmed.ncbi.nlm.nih.gov/22354170/
0.1	Biason-Lauber 2000	0.0191781			Narumi 2016	2.5	Guran 2016		0.0192308	7	0.06	0.0328767	4	1		0.25	29	Bose 2022	Williams 2012	6		Logan 2018	https://pubmed.ncbi.nlm.nih.gov/30503519/
0.13	1.17	0.030137			0	0.75	3.5		0.0833333	0.75	2	0.0356164	8	Guran 2016		0.166667	22	0	3.08333	8		Buonocore 2017	https://pubmed.ncbi.nlm.nih.gov/28346228/
7		0.0520548			0.00273973	3	0.0833333		0.0192308	0.9	0.08	0.0383562	Guran 2016	0.166667		Prasad 2017	19	0.1	Ribes 1993	8		Narumi 2016	https://pubmed.ncbi.nlm.nih.gov/27182967/
Guran 2016		0.0547945			0.0191781	4	0.0192308		0.25	Guran 2016	0.0384615	0.0383562	7	2		0.6	20	0.1	3	6		Andersson 1999	https://pubmed.ncbi.nlm.nih.gov/10069708/
5.9		0.0136986			0	10	0.0192308		0.0192308	6	0.0109589	0.0410959	Patt 2017	1		1	Dubey 2005		Boles 1998	5		Nowaczyk 2001	https://pubmed.ncbi.nlm.nih.gov/11745994/
4.7		0.0575342			0.0410959	0.1	0.0833333		0.166667	1	0.0136986	0.0410959	4	2		1	1		5			Jayamanne 2018	https://pubmed.ncbi.nlm.nih.gov/30092813/
1.5					0	0.05	0.0384615		0.0576923	1.5	Guran 2020	0.0410959	4	0.666667		1.5	1		Tzoufi 2013			Bose 1996	https://pubmed.ncbi.nlm.nih.gov/8948562/
2					0.139726	3	0.0192308		0.166667	1	0.166667	0.0410959	9	0.666667		0.5	3		5			Nakae 1997	https://pubmed.ncbi.nlm.nih.gov/9097960/
5.5					0	2	5		0.0833333	1.5	0.583333	0.0438356	5	0.5		0.9	3		Calderwood 2016			Baker 2006	https://pubmed.ncbi.nlm.nih.gov/16968793/
3					0	0.25	13		0.166667	4	0.666667	0.0438356	4			0.3	3.6		1.5			Bose 2000	https://pubmed.ncbi.nlm.nih.gov/11061515/
0.0833333					0.030137	8.5			0.0833333	3.5	0.0136986	0.0438356	10			9	4					Kim 2008	https://pubmed.ncbi.nlm.nih.gov/18182448/
0.0576923					0	0.28			Bose 1996	2	0.0769231	0.0465753	4.5			Settas 2019	5.4					Tee 2013	https://pubmed.ncbi.nlm.nih.gov/23337730/
0.0576923						0.2			0.0520548	2		0.0493151				3	5.9					Ladjouze 2002	https://pubmed.ncbi.nlm.nih.gov/35757411/
6						Guran 2016			0.08	Kim 2008		0.0520548				15	6					Simard 2005	https://pubmed.ncbi.nlm.nih.gov/15632317/
0.0384615						0.0192308			0.0109589	0.583333		0.0547945				Linhares 2018	6					Guran 2020	https://pubmed.ncbi.nlm.nih.gov/31950145/
0.0384615						0.0192308			0.00273973	0.0246575		0.0739726				0.333333	8					Khalid 2012	https://pubmed.ncbi.nlm.nih.gov/22241917/
Reutens 1999						0.0833333			0.00273973	1.75		0.0767123				0.416667	9					Patt 2017	https://pubmed.ncbi.nlm.nih.gov/29180348/
0.0192308						0.0192308			0.0136986	0.00273973		0.0767123					9.7					Lovric 2017	https://pubmed.ncbi.nlm.nih.gov/28165339/
0.0192308						8			0.0191781	0.0219178		0.0794521					12.4					Prasad 2017	https://pubmed.ncbi.nlm.nih.gov/28165343/
0.0192308						2			0.0273973	Tee 2013		0.0821918					13					Settas 2019	https://pubmed.ncbi.nlm.nih.gov/30517686/
0.0192308						0.0833333			0.04	0.0833333												Linhares 2018	https://pubmed.ncbi.nlm.nih.gov/30090628/
0.0192308						0.0833333			0.0219178	1.2												Emamalizadeh 2019	https://pubmed.ncbi.nlm.nih.gov/31665121/
0.0192308						0.0192308			0.0273973	1.2												Dubey 2005	https://pubmed.ncbi.nlm.nih.gov/15812458/
0.0192308						0.25			0.17	4.75												Berendse 2014	https://pubmed.ncbi.nlm.nih.gov/25179809/
0.0384615						0.0192308			0.04	1.5												Bose 2022	https://pubmed.ncbi.nlm.nih.gov/35741019/
0.0384615						0.333333			0.02	0.0833333												Bruno 1998	https://pubmed.ncbi.nlm.nih.gov/9584267/
0.0384615						0.0384615			0.0273973	0.0833333												Afroze 2014	https://pubmed.ncbi.nlm.nih.gov/24508408/
0.0384615						0.0192308			0.0109589													Nicolino 1997	https://pubmed.ncbi.nlm.nih.gov/9284744/
0.0384615						0.0384615			0.08													Duran 2012	https://pubmed.ncbi.nlm.nih.gov/23430867/
0.0384615						0.25			0.00273973													Williams 2012	https://pubmed.ncbi.nlm.nih.gov/22424738/
0.0576923						0.0192308			0.08													Ribes 1993	https://pubmed.ncbi.nlm.nih.gov/7609446/
0.0576923						0.0192308			Nakae 1997													Boles 1998	https://pubmed.ncbi.nlm.nih.gov/9727847/
0.0576923						0.416667			0.109589													Tzoufi 2013	https://pubmed.ncbi.nlm.nih.gov/22875312/
0.0576923						0.0192308			0.0219178													Calderwood 2016	https://pubmed.ncbi.nlm.nih.gov/26018198/
0.0576923						0.0192308			0.0849315													Betterle 2013	https://pubmed.ncbi.nlm.nih.gov/24014553/
0.0576923						0.0192308			0.0383562													Harris 2003	https://pubmed.ncbi.nlm.nih.gov/14557425/
0.0576923						0.0192308			0.0821918													Faiyaz-Ul-Haque 2009	https://pubmed.ncbi.nlm.nih.gov/19758376/
0.0576923						0.0192308			0.0246575
0.0576923						0.0192308			0.0958904
0.0576923									0.0821918
0.0576923									0.0191781
0.0576923									0.83
0.0576923									0.00547945
0.0576923									0.0383562
0.0769231									0.164384
0.0769231									0.0383562
0.0769231									0.00821918
0.0769231									0.0383562
0.0769231									0.030137
0.0769231									0.0356164
0.0769231									0.0383562
0.0769231									Baker 2006
0.0769231									4.5
0.0769231									2.2
0.0769231									2.8
0.0961538									Bose 2000
0.0961538									0.0384615
0.0961538									0.166667
0.0961538
0.0961538
0.0961538
0.115385
0.134615
0.134615
0.153846
0.166667
1
2
2
2
2
3
3
3
3
4
4
5
5
5
6
6
7
8
8
8
8
10
